# A phylogenomic framework for avian feather lice (Phthiraptera: Ischnocera)

**DOI:** 10.64898/2026.01.09.698582

**Authors:** Kevin P. Johnson, Julie M. Allen, Avery Szewczak, Kimberly K. O. Walden, Jorge Doña

## Abstract

Comprehensive phylogenies serve as foundations for taxonomic, comparative, and coevolutionary studies. Avian feather lice comprise the most diverse Parvorder (Ischnocera) of parasitic lice (Phthiraptera). Convergence and reduction of morphological features in this group have made past attempts at understanding the evolutionary relationships of feather lice challenging. Several recent phylogenomic studies have begun shedding light on the broader scale evolutionary tree of this group. However, additional taxonomic sampling is needed for a more complete understanding of the phylogeny and for higher statistical power in comparative studies. Here we investigate the higher-level relationships of feather lice based on the most comprehensive taxon sample to date. We leverage genome sequences of 260 samples of feather lice and 25 outgroup taxa to reconstruct a phylogenomic tree based on 2,395 target nuclear ortholog genes, using both concatenated and coalescent methods. These trees provide high support across nearly all branches of the topology, resolving backbone relationships as well as more detailed relationships within major groups. These phylogenies provide a framework for future comparative studies of feather lice, including comparisons with avian phylogeny and investigating patterns of diversification.
