## Supplementary material for "A phylogenomic framework for avian feather lice (Phthiraptera: Ischnocera)": Table S1

### Sheet: Sheet1
Table S1. List of samples included in this study, with associated host species, locality information, sequencing, and assembly details.
Library code	Genus	species	Host	Country	Reads	Loci	NCBI SRA
Aacoc	Ardeiphagus	cochlearius	Cochlearius cochlearius	Brazil	79452682	2334	SRR5308384
Aasim	Ardeiphagus	similis	Tigrisoma lineatum	Brazil	110954570	2323	SRR13389487
QuspHaful	Quadraceps	sp.	Haematopus fuliginosus	Australia	101016386	2345	SRR8146005
QuspReame	Quadraceps	sp.	Recurvirostra americana	United States of America	118343704	2338	SRR8173283
QuspCucha	Quadraceps	sp.	Cursorius chalcopterus	Ghana	106797744	2342	SRR8173280
Afalc	Alcedoffula	alcyonae	Ceryle alcyon	Canada	41932010	2326	SRR5308368
LnspTrsub	Lunaceps	sp.	Tryngites subruficollis	Brazil	71652334	2331	SRR5809352
Lnnum	Lunaceps	numenii	Numenius phaeophus	Australia	60518514	2337	SRR8175164
Qustr	Quadraceps	strepsilaris	Arenaria interpres	Australia	127647278	2331	SRR8173286
Quimp	Quadraceps	impar	Tringa brevipes	Australia	85658170	2331	SRR13159321
Quboo	Quadraceps	boophilus	Charadrius vociferus	Canada	122794030	2343	SRR8173279
Quaet	Quadraceps	aetherus	Aethia cristatella	United States of America	128192434	2343	SRR8173278
QupunLanov	Quadraceps	punctatus	Larus novaehollandiae	Australia	120853062	2274	SRR13159316
Qunyc	Quadraceps	nycthemerus	Sterna nereis	Australia	121247352	2337	SRR13159315
Intra	Incidifrons	transpositus	Fulica americana	Canada	84261484	2337	SRR5308164
InspRaele	Incidifrons	sp.	Rallus elegans	United States of America	80798400	2337	SRR8566360
Quumb	Quadraceps	umbrinus	Scopus umbretta	Malawi	95785856	2343	SRR8566334
QuspBugra	Quadraceps	sp.	Burhinus grallarius	Australia	97496570	2335	SRR13159322
Saseg	Saemundssonia	segulata	Grus canadensis	Canada	59598202	2326	SRR12762532
Sawum	Saemundssonia	wumisuzume	Aethia cristatella	United States of America	99485168	2331	SRR8146014
Samel	Saemundssonia	melanocephalus	Sterna nereis	Australia	93190444	2329	SRR13159314
Salar	Saemundssonia	lari	Larus novaehollandiae	Australia	38719424	2318	SRR5308141
Sahae	Saemundssonia	haematopi	Haematopus fuliginosus	Australia	100549816	2329	SRR8146013
CjspNupha	Saemundssonia	sp.	Numenius phaeopus	Australia	99052878	2330	SRR8145883
Zites	Cirropthirius	testudinarius	Recurvirostra americana	United States of America	77072066	2328	SRR5308194
AlspHabad	Alcedoecus	sp.	Halcyon badia	Ghana	77411704	2339	SRR5308110
StspTyalb	Strigiphilus	sp.	Tyto alba	United States of America	150059166	2336	SRR16574579
Stcur	Strigiphilus	cursor	Asio flammeus	Canada	78118028	2333	SRR5308191
PpspPiiri	Philopterus	sp.	Pitta iris	Australia	82152034	2341	SRR9693824
Csafr	Cuculoecus	africanus	Chrysococcyx cupreus	Ghana	62937116	2347	SRR5308372
Csfub	Craspedorrhynchus	subhaematopus	Accipiter cooperii	Canada	95915920	2337	SRR5308371
CfspFaber	Craspedorrhynchus	sp.	Falco berigora	Australia	91327148	2332	SRR8145880
PpspNoruf	Philopterus	sp.	Nonnula ruficapilla	Brazil	71689198	2337	SRR9693825
MaspGaal	Philopterus	sp.	Galbula albirostris	Brazil	53124878	2338	SRR14887888
PpspHakas	Philopterus	sp.	Harpactes kasumba	Malaysia	94273930	2338	SRR8177132
ClspMomo	Philopterus	sp.	Momotus momota	Brazil	46939852	2328	SRR14887914
PpspPimen	Philopterus	sp.	Pipra mentalis	Panama	88603114	2322	SRR12762498
PpspPiint	Philopterus	sp.	Pipreola intermedia	Peru	76360384	2328	SRR14141063
TyspPamin	Philopterus	sp.	Pachyramphus minor	Brazil	67936702	2335	SRR14908107
PpspTymel	Philopterus	sp.	Tyrannus melancholicus	Panama	53357072	2334	SRR5308375
PpspThpun	Philopterus	sp.	Thamnophilus punctatus	Brazil	118855688	2346	SRR8177133
PpspPrnew	Philopterus	sp.	Prionodura newtonia	Australia	97253560	2329	SRR12762544
PpspClpic	Philopterus	sp.	Climacterus picumnus	Australia	79923650	2331	SRR12762511
PpspHymad	Philopterus	sp.	Hypsipetes madagascariensis	Madagascar	95928978	2326	SRR12762503
PpspPanig	Philopterus	sp.	Parus niger	Malawi	54246576	2284	SRR14887877
Ppsol	Philopterus	solus	Rhinopomastus cyanomelas	Malawi	61278602	2312	SRR14887880
PpspCoorr	Philopterus	sp.	Corvus orro	Australia	69030250	2332	SRR12762507
PpspSppus	Philopterus	sp.	Spizella pusilla	United States of America	75989724	2335	SRR12762540
PpspEuann	Philopterus	sp.	Euphonia anneae	Panama	73682618	2333	SRR9693818
PpspMycol	Philopterus	sp.	Myadestes coloratus	Panama	89211078	2336	SRR12762500
Ppkek	Philopterus	kekilovae	Eremophila alpestris	United States of America	81082406	2329	SRR12762514
TkspTupyr	Turnicola	sp.	Turnix pyrrothorax	Australia	50940150	2327	SRR5308379
PnguiLydub	Penenirmus	guineensis	Lybius dubius	Ghana	60628574	2343	SRR9693804
PnspMechr	Penenirmus	sp.	Megalaimus chrysopogon	Malaysia	111555534	2330	SRR8582581
Pnmar	Penenirmus	marginatus	Indicator indicator	Malawi	98445194	2335	SRR8566317
PnspCabru	Penenirmus	sp.	Capito brunneipectus	Brazil	83340596	2327	SRR9693803
PnpicPican	Penenirmus	pici	Picus canus	Russia	75353614	2332	SRR9693838
Vegui	Vernoniella	guimaraesi	Crotophaga ani	Panama	46644520	2332	SRR5308380
Fnpar	Furnariphilus	parkeri	Sclerurus caudacutus	Brazil	80887162	2341	SRR8334254
Cpobs2	Colilipeurus	obscurior	Colius colius	South Africa	109928164	2306	SRR16574601
Cpcol	Colilipeurus	colius	Urocolius indicus	South Africa	91262036	2322	SRR5308386
Gochr	Goniocotes	chrysocephalus	Phasianus colchicus	United States of America	114687908	2347	SRR5308160
PyspOdste	Passonomedea	sp.	Odontophorus stellatus	Brazil	81376014	2340	SRR5308182
Gdcor	Goniodes	coronatus	Rollulus roulroul	Malaysia	107089240	2333	SRR13389476
GdspNumel	Goniodes	sp.	Numida meleagris	South Africa	98537916	2339	SRR13389469
Gdort	Goniodes	ortygis	Colinus virginianus	United States of America	91028250	2338	SRR5308120
GdspPhcol	Goniodes	sp.	Phasianus colchicus	United States of America	113843598	2340	SRR13389468
Gdcen	Goniodes	centrocerci	Centrocercus urophasianus	United States of America	81382334	2341	SRR8582573
GospAllat	Goniocotes	sp.	Alectura lathami	Australia	103598584	2339	SRR13389466
GdspAllat	Goniodes	sp.	Alectura lathami	Australia	102968336	2345	SRR13389474
Kosub	Kodocephalon	suborbiculatum	Goura victoria	Papua New Guinea	110202492	2338	SRR5308166
AuspDubic	Auricotes	sp.	Ducula bicolor	Australia	96455152	2337	SRR5308148
Phzen	Physconelloides	zenaidurae	Zenaida auriculata	Argentina	125811440	2338	SRR8145995
Pheur3	Physconelloides	eurysema 3	Claravis pretiosa	Brazil	63821562	2336	SRR3632336
Cacom1	Campanulotes	compar	Columba livia	United States of America	103628852	2337	SRR12762520
Cctav	Coloceras	tavornikae	Columba livia	Canada	92405116	2339	SRR5308153
Ccset	Coloceras	setosum	Treron waalia	Ghana	112772942	2343	SRR8172513
Cachi	Caracaricola	chimangophilus	Milvago chimango	Argentina	189491256	2344	SRR5308152
Popap	Podargoecus	papuensis	Podargus papuensis	Australia	38463532	2325	SRR5308376
MuspCaena	Mulcticola	sp.	Caprimulgus enarratus	Madagascar	234299752	2325	SRR8145979
MuspNyalb	Mulcticola	sp.	Nyctidromus albicollis	Panama	63680908	2340	SRR5308374
MuspEuarg	Mulcticola	sp.	Eurostopodus argus	Australia	199792828	2316	SRR8145980
Tiele	Tinamotaecola	elegans	Eudromia elegans	Argentina	91157284	2340	SRR5308366
PsspCrstr	Pseudolipeurus	sp.	Crypturellus strigulosus	Brazil	72061006	2333	SRR12762535
QsspCrstr	Pseudophilopterus	sp.	Crypturellus strigulosus	Brazil	88129090	2334	SRR5308185
PsspTigut	Pseudolipeurus	sp.	Tinamus guttatus	Brazil	143839796	2335	SRR8173274
Wiabs	Pessoaiella	absita	Opisthocomus hoazin	NA	81580082	2334	SRR5308145
Oscur	Osculotes	curta	Opisthocomus hoazin	NA	81287340	2338	SRR5308133
PaspPsvir	Palmaellus	sp.	Psophia viridis	Brazil	98553650	2343	SRR5308173
PsspPsvir	Psophiicola	sp.	Psophia viridis	Brazil	81306428	2333	SRR5308178
RaspRaele	Rallicola	sp.	Rallus elegans	United States of America	114723362	2343	SRR8566355
RaspXiery	Rallicola	sp.	Xiphorhynchus erythropterus	Panama	81184422	2334	SRR5308189
RaspPrbru	Rallicola	sp.	Premnoplex brunnescens	Peru	95084562	2339	SRR8173301
Raruf	Rallicola	rufigularis	Sclerurus rufigularis	Brazil	76387688	2336	SRR8566343
EpspCarub	Rallicola	sp.	Campephilus rubricollis	Brazil	88634038	2334	SRR5308155
Raadv	Rallicola	advenus	Fulica americana	United States of America	89458480	2327	SRR5308186
RaspApsp	Rallicola	sp.	Apteryx sp.	New Zealand	54822042	2318	SRR5308364
RaspSaruf	Rallicola	sp.	Sarothrura rufa rufa	Malawi	78261244	2325	SRR8566356
RaspLamel	Rallicola	sp.	Laterallus melanophaius	Brazil	79453654	2311	SRR8566348
RaspIrgal	Rallicola	sp.	Irediparra gallinacea	Australia	89534016	2341	SRR5308188
Rains	Rallicola	insularis	Corvus kubaryi	United States of America	85937116	2333	SRR9693801
RaspCesen	Rallicola	sp.	Centropus senegalensis	Ghana	92200848	2337	SRR5308187
KespTigut	Kelloggia	sp.	Tinamus guttatus	Brazil	176282284	2330	SRR8145965
KespCrstr	Kelloggia	sp.	Crypturellus strigulosus	Brazil	100222622	2333	SRR5308165
OnspTimaj	Ornicholax	sp.	Tinamus major	Brazil	96489272	2315	SRR8566313
SgspCrstr	Strongylocotes	sp.	Crypturellus strigulosus	Brazil	206952356	2297	SRR8146015
Sgcor	Strongylocotes	cordiceps	Tinamus major	Brazil	70527876	2258	SRR8582596
RpspTigut	Rhopaloceras	sp.	Tinamus guttatus	Brazil	240046332	2327	SRR8146012
RpspCrstr	Rhopaloceras	sp.	Crypturellus strigulosus	Brazil	90005654	2328	SRR5308190
Mgtat	Megaginus	tataupensis	Crypturellus tataupa	Bolivia	58725252	2340	SRR5308131
DispCrstr	Discocorpus	sp.	Crypturellus strigulosus	Brazil	71086856	2333	SRR12762519
PwspCrobs	Physconella	sp.	Crypturellus obsoletus	Brazil	98490738	2344	SRR5308180
Nosub	Nothocotus	subsimilis	Nothocercus nigrocapillus	Peru	88960748	2314	SRR8334267
CkspNoorn	Cuclotocephalus	sp.	Nothoprocta ornata	Bolivia	156138108	2344	SRR8175153
Trspi	Trichodopeostus	spinosus	Nothocercus nigrocapillus	Peru	95384812	2337	SRR8334279
PespCrstr	Pectenosoma	sp.	Crypturellus strigulosus	Brazil	98073734	2323	SRR5308175
PtspTimaj	Pterocotes	sp.	Tinamus major	Brazil	84323304	2314	SRR8566333
MpspCrstr	Megapeostus	sp.	Crypturellus strigulosus	Brazil	64525774	2265	SRR5308169
HespTigut	Heptapsogaster	sp.	Tinamus guttatus	Brazil	125728420	2337	SRR8175163
HespCrstr	Heptapsogaster	sp.	Crypturellus strigulosus	Brazil	62522836	2313	SRR5308161
Lphir	Lamprocorpus	hirsutus	Nothoprocta ornata	Bolivia	185366824	2319	SRR8145973
Hetru	Heptapsogaster	truncatus	Nothoprocta ornata	Bolivia	101049560	2329	SRR13159340
HespEuele	Heptapsogaster	sp.	Eudromia elegans	Argentina	153036544	2340	SRR8175162
HespChbur	Heptapsogaster	sp.	Chunga burmeisteri	Bolivia	229155428	2339	SRR8145958
Hefri	Heptapsogaster	frielingi	Cariama cristata	Brazil	92472352	1947	SRR8175160
Licra	Lipeurus	crassus	Alectura lathami	Australia	93458276	2338	SRR5308231
LispNumel	Lipeurus	sp.	Numida meleagris	Malawi	89852754	2341	SRR5308233
Licap	Lipeurus	caponis	Gallus gallus	Ecuador	56279502	2344	SRR5308373
Othou	Otidoecus	houbarae	Chlamydotis undulata	Morocco	90929616	2341	SRR5308235
Rhpar	Rhynonirmus	parsonsae	Scolopax minor	United States of America	100116776	2338	SRR5308252
FuspSaruf	Cuclotogaster	sp.	Sarothrura rufa	Malawi	87757288	2340	SRR8334258
Cgcin	Cuclotogaster	cinereus	Coturnix coturnix africana	Malawi	90324842	2334	SRR5308207
Cxdoc	Colinicola	docophoroides	Callipepla californica	United States of America	99300052	2340	SRR5308220
Lggib	Lagopoecus	gibsoni	Centrocercus urophasianus	United States of America	103136934	2343	SRR5308168
Embra	Emersoniella	bracteata	Dacelo novaeguinnea	Australia	83859210	2335	SRR5308227
Cuato	Cuculicola	atopus	Piaya cayana nigricrissa	Peru	109869546	2333	SRR5308214
Bulon	Buceronirmus	longicuneatus	Bycanistes bucinator	Malawi	97498864	2336	SRR5308203
Bclat	Bucerocophorus	latifrons	Tockus pallidirostris	Malawi	87769334	2335	SRR5308201
Hkhop	Hopkinsiella	hopkinsi	Phoeniculus bollei jacksoni	Congo	99665128	2336	SRR5308229
Bmcla	Buceroemersonia	clarkei	Tockus pallidirostris	Malawi	84212132	2335	SRR5308202
DgspBupla	Degeeriella	sp.	Buteo platypterus	Canada	85175970	2342	SRR5308225
Cbsp	Capraiella	sp.	Coracias abyssinica	Ghana	92589476	2319	SRR5308204
Upupu	Upupicola	upupae	Upupa africana	Malawi	82216858	2329	SRR5308258
Acmex	Acutifrons	mexicanus	Caracara cheriway	United States of America	82560892	2332	SRR5308195
Teapa	Trogoniella	apaloderma	Apaloderma narina	Congo	90532428	2337	SRR5308253
DgrufFaper	Degeeriella	rufa	Falco peregrinus	Canada	95242930	2339	SRR5308223
Costo	Cotingacola	stotzi	Querula purpurata	Brazil	94543434	2330	SRR5308212
Trhas	Trogoninirmus	hastiformis	Trogon melanocephalus	Mexico	86928736	2336	SRR5308254
Piqua	Picicola	quadrapustulosus	Pitta sordida	Papua New Guinea	82687412	2334	SRR5308242
PispSmcap	Picicola	sp.	Smithornis capensis	Malawi	87000144	2335	SRR5308248
Coter	Cotingacola	tergalis	Pipreola riefferii chachapoyas	Peru	82003774	2324	SRR5308213
Pinao	Picicola	naokii	Bucco capensis	Peru	89936606	2330	SRR5308240
PispGatom	Picicola	sp.	Galbula tombacea	Peru	79159172	2333	SRR5308249
Pifau	Picicola	faucetti	Chelidoptera tenebrosa	Brazil	102958058	2338	SRR5308238
Iscsp	Picicola	sp.	Grallaria squamigera canicauda	Peru	88361782	2331	SRR5308230
Apcan	Austrophilopterus	cancellosus	Ramphastos sulfuratus	Panama	41088016	2329	SRR5308369
Pisno	Picicola	snodgrassi	Melanerpes carolinus	United States of America	95091134	2331	SRR5308244
PispPyalb	Picicola	sp.	Pygarrhichas albogularis	Argentina	87977950	2333	SRR5308247
Picun	Picicola	cuniculariae	Geositta cunicularia	Bolivia	87609814	2335	SRR5308237
LispRorou	Oxylipeurus	sp.	Rollulus roulroul	Malaysia	100558248	2340	SRR5308234
OxspOdspe	Oxylipeurus	sp.	Odontophorus speciosus	Peru	127198698	2347	SRR16574590
Cxnum	Oxylipeurus	numidianus	Colinus virginianus	United States of America	73404240	2333	SRR5308393
SpspTapor	Splendoroffula	sp.	Tauraco porphyrelopha	South Africa	51425552	2352	SRR5308378
Oxchi	Oxylipeurus	chiniri	Ortalis vetula	United States of America	71982724	2358	SRR5308134
LbspPesup	Labicotes	sp.	Penelope superciliaris	Brazil	118720196	2343	SRR5308167
PyspOdgut	Chelopistes	sp.	Odontophorus guttatus	Panama	89102114	2342	SRR5308181
Chtex1	Chelopistes	texanus	Ortalis vetula	United States of America	139868218	2350	SRR16574602
Dobre	Docophoroides	brevis	Diomedea exulans	United Kingdom	54250984	2338	SRR5308117
Pzdio	Paraclisis	diomedeae	Phoebetria palpebrata	United Kingdom	99735568	2345	SRR5308183
Hrden	Harrisoniella	densa	Phoebastria immutabilis	United States of America	100530492	2342	SRR5308163
Hfgra	Haffneria	grandis	Catharacta skua	United Kingdom	107505568	2352	SRR5308162
Prcir	Perineus	circumfasciatus	Thalassarche melanophris	United Kingdom	88248806	2351	SRR5308177
Epped	Episbates	pederiformis	Phoebastria irrorata	Ecuador	78387272	2323	SRR5308154
Plrob	Philoceanus	robertsi	Oceanites oceanicus	United Kingdom	91709234	2343	SRR5308176
Pulug	Pseudonirmus	lugubris	Thalassoica antarctica	New Zealand	54806646	2253	SRR5308179
Beuni	Bedfordiella	unica	Lugensa brevirostris	NA	75351096	2343	SRR5308149
Qdend	Pelmatocerandra	enderleini	Pelacanoides georgica	NA	62792190	2077	SRR5308184
Nahar	Naubates	harrisoni	Puffinus boydi	Cape verde	99949052	2336	SRR5308170
Hldiv	Halipeurus	diversus	Puffinus tenuirostris	Australia	52500588	2330	SRR5308124
Arrha2	Ardeicola	rhaphidius	Plegadis chihi	United States of America	90698090	2229	SRR5308147
ArspIxfla	Ardeicola	sp.	Ixobrychus flavicollis	Australia	133168624	2332	SRR16574611
Arexp	Ardeicola	expallidus	Bubulcus ibis	United States of America	75255050	2280	SRR5308391
Npinc	Neophilopterus	incompletus	Ciconia ciconia	Sweden	77321106	2338	SRR9693827
Famar	Falcolipeurus	marginalis	Cathartes aura	United States of America	46795498	2326	SRR5308118
FaspAqwah	Falcolipeurus	sp.	Aquila wahlbergi	Malawi	92734458	2328	SRR8334245
Fasec	Falcolipeurus	secretarius	Sagittarius serpentarius	Kenya	118213830	2338	SRR16574598
Ibbis	Ibidoecus	bisignatus	Plegadis chihi	United States of America	42590904	2331	SRR5308126
Pgtor	Pectinopygus	tordoffi	Pelecanus erythrorhynchus	United States of America	117758182	2325	SRR8177131
Pgfre	Pectinopygus	fregatiphagus	Fregata magnificens	United States of America	144438436	2335	SRR16574586
Pgbas	Pectinopygus	bassani	Pectinopygus bassani	United States of America	84911700	2324	SRR8177130
Pgset	Pectinopygus	setosus	Phalacrocorax sulcirostris	Australia	123231832	2332	SRR13389502
Pgacu	Pectinopygus	acutofasciatus	Anhinga melanogaster	Australia	131182250	2335	SRR16574589
Tbhex	Trabeculus	hexakon	Pterodroma hypoleuca	United States of America	120834960	2332	SRR5308192
FuspPocar	Fulicoffula	sp.	Porzana carolina	United States of America	132101130	2342	SRR8334257
Fulon	Fulicoffula	longipila	Fulica americana	United States of America	52765362	2323	SRR5308119
Atkey	Anatoecus	keymeri	Phoenicopterus chilensis	Argentina	98579854	2337	SRR5308381
AtspCyatr	Anatoecus	sp.	Cygnus atratus	Australia	49700330	2326	SRR13389483
AtictAyaff	Anatoecus	icterodes	Aythya affinis	United States of America	121437732	2330	SRR16574608
Atict1	Anatoecus	icterodes	Anas cyanoptera	United States of America	140174966	2341	SRR16574609
Aqocc	Aquanirmus	occidentalis	Aechmophorus occidentalis	Canada	92913330	2336	SRR5308392
Esbre	Esthiopterum	brevicephalum	Grus canadensis	Canada	113004908	2346	SRR5308385
Anpho	Anaticola	phoenicopteri	Phoenicopterus chilensis	Argentina	88679252	2331	SRR5308382
AnansBrhut	Anaticola	anseris	Branta hutchinsii	Canada	79233530	2321	SRR14141039
AncraAnpla	Anaticola	crassicornis	Anas platyrhynchus	United States of America	85268786	2324	SRR14141048
AnmerAymar	Anaticola	mergiserrati	Aythya marila	United States of America	57340494	2223	SRR14141045
AncraOxvit	Anaticola	crassicornis	Oxyura vittata	Argentina	77415788	2308	SRR14141046
Agwat	Austrogoniodes	waterstoni	Eudyptula minor	Australia	84049742	2352	SRR5308390
Crimm	Craspedonirmus	immer	Gavia immer	Canada	54000574	2339	SRR5308116
Cdzon	Carduiceps	zonarius	Calidris fuscicollis	Brazil	94568642	2346	SRR5308206
Cobac	Columbicola	baculoides	Zenaida macroura	United States of America	111319476	2339	SRR13159343
Copas2	Columbicola	passerinae 2	Columbina cruziana	Peru	62266880	2348	SRR3161930
Cowol76	Columbicola	wolffhuegeli	Ducula bicolor	Australia	146408950	2341	SRR8145891
CocolColiv	Columbicola	columbae	Columba livia	United States of America	76087086	2337	SRR8177102
Cocla	Columbicola	clayae	Treron waalia	Ghana	45906372	2334	SRR3161934
Daasy5	Dahlemhornia	asymmetrica	Dromaius novaehollandiae	Australia	65382868	1990	SRR5308359
TfbabPrver	Trichophilopterus	babakotophilus	Propithecus verreauxi	Madagascar	38735400	2333	SRR16574577
Nndem2	Nesiotinus	demersus	Aptenodytes patagonicus	France	66130276	2346	SRR9693831
Btmac1	Bothriometopus	macrocnemis	Chauna torquata	Argentina	133594814	2317	SRR16574603
Adhil	Acidoproctus	hilli	Anseranas semipalmata	Australia	90716164	2331	SRR5809354
Adros	Acidoproctus	rostratus	Dendrocygna viduata	Argentina	57594808	2335	SRR5308389
Orgon	Ornithobius	goniopleurus	Branta canadensis	United States of America	80289654	2301	SRR5308171
Adful	Acidoproctus	fuligulae	Netta peposaca	Argentina	126634854	2331	SRR16574618
Slstr	Struthiolipeurus	struthionis	Struthio camelus	United Kingdom	66838096	2334	SRR5308365
SlspRhame	Struthiolipeurus	sp.	Rhea americana	Brazil	106684732	2334	SRR5308383
Nylon	Nyctibicola	longirostris	Nyctibius griseus	Brazil	62948748	2348	SRR5308388
QkspCagal	Psittoecus	sp.	Cacatua galerita	Australia	46060548	2341	SRR5308377
EtspPocry	Echinophilopterus	sp.	Poicephalus cryptoxanthus	Malawi	88547644	2332	SRR8334244
Etcla	Echinophilopterus	claytoni	Northiella haematogaster	Australia	61015492	2347	SRR5308360
FfspNemer	Forficuloecus	sp.	Nestor meridionalis septentrionalis	New Zealand	60059066	2160	SRR8582568
Ffpal	Forficuloecus	palmai	Barnardius zonarius	Australia	121278368	2328	SRR5308157
TsspPsbre	Theresiella	sp.	Psittacela brehmii	New Guinea	85724080	2338	SRR5308193
Pclau	Psittaconirmus	launceloti	Trichoglossus haematodus	Australia	87228886	2340	SRR5308174
PaspPisen	Paragoniocotes	sp.	Pionus senilis	Panama	107642846	2338	SRR5308172
Nsbus	Neopsittaconirmus	bushae	Northiella haematogaster	Australia	75033324	2341	SRR5308361
Nsalb	Neopsittaconirmus	albus	Cacatua galerita	Australia	133196612	2344	SRR8145986
Nsafr	Neopsittaconirmus	africanus	Poicephalus gulielmi	Ghana	110431850	2341	SRR8177119
FoanaFocol430	Formicaricola	analoides	Formicarius colma	Brazil	119438708	2341	SRR8582571
Qeant	Pseudocophorus	antennatus	Pipreola arcuata arcuata	Peru	92412060	2345	SRR5308251
FmspMyhau	Formicaphagus	sp.	Myrmotherula hauxwelli	Brazil	82297158	2347	SRR8334249
FmspDypun	Formicaphagus	sp.	Dysithamnus puncticeps	Panama	101361186	2341	SRR5308158
Brbio	Hecatrishula	biocellata	Corvus corax	Canada	132211998	2343	SRR8142476
Brorn	Brueelia	ornatissima	Quiscalus quiscula	Canada	141766970	2342	SRR8142479
BrspCasin	Brueelia	sp.	Carduelis sinica	China	95993542	2346	SRR8582560
Pifo	Brueelia	sp.	Tyrannus fortificatus	United States of America	84977248	2344	SRR5308239
BrspMecru	Brueelia	sp.	Melanerpes cruentatus	Peru	154596978	2345	SRR8142484
SnspZocit	Sturnidoecus	sp.	Zoothera citrina	China	87693266	2339	SRR8582602
BrspZodam	Sturnidoecus	sp.	Zoothera dauma	China	75555042	2337	SRR14141072
BispCacel	Bizarrifrons	sp.	Cacicus cela	Panama	103694444	2343	SRR5308150
BrlatAucoe	Traihoriella	laticeps	Aulacorhynchus coeruleicintis	Bolivia	126727916	2345	SRR8334236
BrspMevir	Traihoriella	sp.	Megalaima virens	China	102245824	2346	SRR8582563
BrspTrvir	Guimaraesiella	sp.	Trogon viridis	Brazil	85428952	2339	SRR8334239
BrspHyleu	Guimaraesiella	sp.	Hysipetes leucocephalus	China	90349206	2342	SRR14141074
BrspMenov	Guimaraesiella	sp.	Menura novaehollandiae	Australia	101311024	2343	SRR14141061
BrspClpic	Guimaraesiella	sp.	Climacterus picumnus	Australia	157364668	2344	SRR16574605
BrspAicra	Guimaraesiella	sp.	Ailurodes crassirostris	Australia	146550256	2340	SRR16574607
BrspCocae	Couala	sp.	Coua caerulea	Madagascar	112800848	2336	SRR8334238
BlspBrlep	Buerelius	sp.	Brachypteracius leptosomus	Madagascar	92223498	2340	SRR5308151
MrspMeorn	Meropoecus	sp.	Merops ornatus	Australia	65254844	2234	SRR5308363
Brmar	Motmotnirmus	marginellus	Momotus momota	Peru	137178356	2340	SRR8142478
BrspMeorn	Meropsiella	sp.	Merops ornatus	Australia	37474984	2337	SRR5308362
